# Commensal skin bacteria exacerbate inflammation and delay skin healing

**DOI:** 10.1101/2023.12.04.569980

**Authors:** Veda D. Khadka, Laura Markey, Magalie Boucher, Tami D. Lieberman

## Abstract

The skin microbiome can both trigger beneficial immune stimulation and pose a potential infection threat. Previous studies have shown that colonization of mouse skin with the model human skin commensal *Staphylococcus epidermidis* is protective against subsequent excisional wound or pathogen challenge. However, less is known about concurrent skin damage and exposure to commensal microbes, despite growing interest in interventional probiotic therapy. Here, we address this open question by applying commensal skin bacteria at a high dose to abraded skin. While depletion of the skin microbiome via antibiotics delayed repair from damage, application of commensals-- including the mouse commensal *Staphylococcus xylosus*, three distinct isolates of *S. epidermidis,* and all other tested human skin commensals-- also significantly delayed barrier repair. Increased inflammation was observed within four hours of *S. epidermidis* exposure and persisted through day four, at which point the skin displayed a chronic-wound-like inflammatory state with increased neutrophil infiltration, increased fibroblast activity, and decreased monocyte differentiation. Transcriptomic analysis suggested that the prolonged upregulation of early canonical proliferative pathways inhibited the progression of barrier repair. These results highlight the nuanced role of members of the skin microbiome in modulating barrier integrity and indicate the need for caution in their development as probiotics.
