## Supplemental Table 2 for "Commensal skin bacteria exacerbate inflammation and delay skin healing"

Timepoint	Direction	GOProcess:MolecularFunction	Description	GeneRatio	BgRatio	pvalue	p.adjust	qvalue	geneID	Count
d1	up	GO:0008236	serine-type peptidase activity	Jun-62	210/22557	2.41E-05	0.002369224	0.001826942	ENSMUSG00000050762/ENSMUSG00000045027/ENSMUSG00000050063/ENSMUSG00000024713/ENSMUSG00000044737/ENSMUSG00000044430	6
d1	up	GO:0017171	serine hydrolase activity	Jun-62	215/22557	2.75E-05	0.002369224	0.001826942	ENSMUSG00000050762/ENSMUSG00000045027/ENSMUSG00000050063/ENSMUSG00000024713/ENSMUSG00000044737/ENSMUSG00000044430	6
d1	up	GO:0005539	glycosaminoglycan binding	Jun-62	233/22557	4.32E-05	0.002476126	0.001909375	ENSMUSG00000019929/ENSMUSG00000021614/ENSMUSG00000022816/ENSMUSG00000031825/ENSMUSG00000060594/ENSMUSG00000004098	6
d1	up	GO:0004252	serine-type endopeptidase activity	May-62	192/22557	0.000185191	0.007963232	0.006140558	ENSMUSG00000050762/ENSMUSG00000045027/ENSMUSG00000050063/ENSMUSG00000024713/ENSMUSG00000044737	5
d1	up	GO:0004175	endopeptidase activity	Jul-62	451/22557	0.000232229	0.007988672	0.006160175	ENSMUSG00000030022/ENSMUSG00000050762/ENSMUSG00000045027/ENSMUSG00000050063/ENSMUSG00000057530/ENSMUSG00000024713/ENSMUSG00000044737	7
d1	up	GO:0030021	extracellular matrix structural constituent conferring compression resistance	Feb-62	14/22557	0.000662184	0.014109653	0.010880149	ENSMUSG00000019929/ENSMUSG00000021614	2
d1	up	GO:0005201	extracellular matrix structural constituent	Apr-62	150/22557	0.000776715	0.014109653	0.010880149	ENSMUSG00000019929/ENSMUSG00000021614/ENSMUSG00000030605/ENSMUSG00000004098	4
d1	up	GO:0061134	peptidase regulator activity	May-62	265/22557	0.000807622	0.014109653	0.010880149	ENSMUSG00000079012/ENSMUSG00000045027/ENSMUSG00000066363/ENSMUSG00000032000/ENSMUSG00000079014	5
d1	up	GO:0005507	copper ion binding	Mar-62	68/22557	0.000872563	0.014109653	0.010880149	ENSMUSG00000003617/ENSMUSG00000031765/ENSMUSG00000034205	3
d1	up	GO:0004857	enzyme inhibitor activity	Jun-62	415/22557	0.00096391	0.014109653	0.010880149	ENSMUSG00000079012/ENSMUSG00000002289/ENSMUSG00000066363/ENSMUSG00000032000/ENSMUSG00000079014/ENSMUSG00000029767	6
d1	up	GO:0016722	oxidoreductase activity, acting on metal ions	Feb-62	17/22557	0.000984394	0.014109653	0.010880149	ENSMUSG00000003617/ENSMUSG00000024661	2
d1	up	GO:0035615	clathrin adaptor activity	Feb-62	17/22557	0.000984394	0.014109653	0.010880149	ENSMUSG00000020961/ENSMUSG00000022150	2
d1	up	GO:0140312	cargo adaptor activity	Feb-62	18/22557	0.001105485	0.014626421	0.011278636	ENSMUSG00000020961/ENSMUSG00000022150	2
d1	up	GO:0005540	hyaluronic acid binding	Feb-62	24/22557	0.001973157	0.024241641	0.018693065	ENSMUSG00000021614/ENSMUSG00000060594	2
d1	up	GO:0004866	endopeptidase inhibitor activity	Apr-62	215/22557	0.002906642	0.03332949	0.025700831	ENSMUSG00000079012/ENSMUSG00000066363/ENSMUSG00000032000/ENSMUSG00000079014	4
d1	up	GO:0030414	peptidase inhibitor activity	Apr-62	223/22557	0.003313028	0.035615052	0.027463259	ENSMUSG00000079012/ENSMUSG00000066363/ENSMUSG00000032000/ENSMUSG00000079014	4
d1	up	GO:0061135	endopeptidase regulator activity	Apr-62	231/22557	0.003756596	0.038007914	0.029308428	ENSMUSG00000079012/ENSMUSG00000066363/ENSMUSG00000032000/ENSMUSG00000079014	4
d1	down	GO:0003735	structural constituent of ribosome	Jul-52	159/22557	7.76E-08	1.02E-05	7.35E-06	ENSMUSG00000045128/ENSMUSG00000030879/ENSMUSG00000057322/ENSMUSG00000067288/ENSMUSG00000028234/ENSMUSG00000032518/ENSMUSG00000073702	7
d1	down	GO:0046933	proton-transporting ATP synthase activity, rotational mechanism	Mar-52	15/22557	5.16E-06	0.000337687	0.000244209	ENSMUSG00000025393/ENSMUSG00000064356/ENSMUSG00000050856	3
d1	down	GO:0015252	proton channel activity	Mar-52	21/22557	1.49E-05	0.000651657	0.000471266	ENSMUSG00000025393/ENSMUSG00000064356/ENSMUSG00000050856	3
d1	down	GO:0050839	cell adhesion molecule binding	Jun-52	308/22557	7.41E-05	0.002426869	0.001755068	ENSMUSG00000048078/ENSMUSG00000001552/ENSMUSG00000033295/ENSMUSG00000032518/ENSMUSG00000006649/ENSMUSG00000032012	6
d1	down	GO:0015078	proton transmembrane transporter activity	Apr-52	112/22557	0.000129748	0.003399402	0.002458387	ENSMUSG00000025393/ENSMUSG00000031231/ENSMUSG00000064356/ENSMUSG00000050856	4
d1	down	GO:0003713	transcription coactivator activity	May-52	262/22557	0.000338652	0.007393893	0.005347131	ENSMUSG00000021359/ENSMUSG00000001552/ENSMUSG00000026434/ENSMUSG00000003778/ENSMUSG00000022205	5
d1	down	GO:0016874	ligase activity	Apr-52	162/22557	0.000530609	0.009929967	0.007181174	ENSMUSG00000025393/ENSMUSG00000032281/ENSMUSG00000064356/ENSMUSG00000050856	4
d1	down	GO:0000062	fatty-acyl-CoA binding	Feb-52	26/22557	0.001635028	0.024217366	0.017513563	ENSMUSG00000026600/ENSMUSG00000027710	2
d1	down	GO:1901567	fatty acid derivative binding	Feb-52	27/22557	0.00176323	0.024217366	0.017513563	ENSMUSG00000026600/ENSMUSG00000027710	2
d1	down	GO:0016747	acyltransferase activity, transferring groups other than amino-acyl groups	Apr-52	227/22557	0.001852341	0.024217366	0.017513563	ENSMUSG00000026600/ENSMUSG00000008206/ENSMUSG00000020646/ENSMUSG00000041220	4
d1	down	GO:0120227	acyl-CoA binding	Feb-52	29/22557	0.002033519	0.024217366	0.017513563	ENSMUSG00000026600/ENSMUSG00000027710	2
d1	down	GO:0016746	acyltransferase activity	Apr-52	256/22557	0.002861704	0.03124027	0.022592401	ENSMUSG00000026600/ENSMUSG00000008206/ENSMUSG00000020646/ENSMUSG00000041220	4
d4	up	GO:0003735	structural constituent of ribosome	84/1197	159/22557	3.75E-64	3.08E-61	2.60E-61	ENSMUSG00000012405/ENSMUSG00000030432/ENSMUSG00000008682/ENSMUSG00000093674/ENSMUSG00000030879/ENSMUSG00000039221/ENSMUSG00000036781/ENSMUSG00000025794/ENSMUSG00000000740/ENSMUSG00000090137/ENSMUSG00000009927/ENSMUSG00000017404/ENSMUSG00000037563/ENSMUSG00000063316/ENSMUSG00000045128/ENSMUSG00000061983/ENSMUSG00000048758/ENSMUSG00000008683/ENSMUSG00000045948/ENSMUSG00000012848/ENSMUSG00000032518/…	84
d4	up	GO:0019843	rRNA binding	26/1197	75/22557	4.42E-15	1.82E-12	1.53E-12	ENSMUSG00000017404/ENSMUSG00000057113/ENSMUSG00000012848/ENSMUSG00000058558/ENSMUSG00000029066/ENSMUSG00000071415/ENSMUSG00000038900/ENSMUSG00000045193/ENSMUSG00000029614/ENSMUSG00000062328/ENSMUSG00000039680/ENSMUSG00000003429/ENSMUSG00000004268/ENSMUSG00000047215/ENSMUSG00000058546/ENSMUSG00000024902/ENSMUSG00000034211/ENSMUSG00000032288/ENSMUSG00000043716/ENSMUSG00000057388/ENSMUSG00000026273/…	26
d4	up	GO:0005201	extracellular matrix structural constituent	35/1197	150/22557	7.39E-14	2.02E-11	1.71E-11	ENSMUSG00000048126/ENSMUSG00000032332/ENSMUSG00000029661/ENSMUSG00000021806/ENSMUSG00000064080/ENSMUSG00000026478/ENSMUSG00000019929/ENSMUSG00000018593/ENSMUSG00000029675/ENSMUSG00000021186/ENSMUSG00000060572/ENSMUSG00000028776/ENSMUSG00000040690/ENSMUSG00000019899/ENSMUSG00000036256/ENSMUSG00000002900/ENSMUSG00000034463/ENSMUSG00000001119/ENSMUSG00000031375/ENSMUSG00000031503/ENSMUSG00000020241/…	35
d4	up	GO:0043021	ribonucleoprotein complex binding	33/1197	170/22557	7.91E-11	1.62E-08	1.37E-08	ENSMUSG00000031167/ENSMUSG00000020372/ENSMUSG00000021546/ENSMUSG00000057113/ENSMUSG00000053317/ENSMUSG00000036371/ENSMUSG00000032518/ENSMUSG00000021917/ENSMUSG00000040385/ENSMUSG00000024217/ENSMUSG00000053565/ENSMUSG00000022365/ENSMUSG00000026740/ENSMUSG00000025580/ENSMUSG00000078812/ENSMUSG00000027404/ENSMUSG00000040731/ENSMUSG00000025971/ENSMUSG00000026864/ENSMUSG00000020415/ENSMUSG00000030224/…	33
d4	up	GO:0015399	primary active transmembrane transporter activity	30/1197	154/22557	5.20E-10	8.54E-08	7.20E-08	ENSMUSG00000015575/ENSMUSG00000025968/ENSMUSG00000006273/ENSMUSG00000024121/ENSMUSG00000024248/ENSMUSG00000022295/ENSMUSG00000033379/ENSMUSG00000039105/ENSMUSG00000035885/ENSMUSG00000022551/ENSMUSG00000000088/ENSMUSG00000004285/ENSMUSG00000033938/ENSMUSG00000059734/ENSMUSG00000093904/ENSMUSG00000013160/ENSMUSG00000041697/ENSMUSG00000026260/ENSMUSG00000030730/ENSMUSG00000031231/ENSMUSG00000029467/…	30
d4	up	GO:0030020	extracellular matrix structural constituent conferring tensile strength	13/1197	38/22557	3.87E-08	5.26E-06	4.43E-06	ENSMUSG00000048126/ENSMUSG00000032332/ENSMUSG00000029661/ENSMUSG00000040690/ENSMUSG00000001119/ENSMUSG00000031503/ENSMUSG00000020241/ENSMUSG00000026837/ENSMUSG00000028339/ENSMUSG00000026042/ENSMUSG00000001506/ENSMUSG00000031502/ENSMUSG00000001435	13
d4	up	GO:0051082	unfolded protein binding	20/1197	91/22557	4.76E-08	5.26E-06	4.43E-06	ENSMUSG00000057113/ENSMUSG00000001416/ENSMUSG00000024309/ENSMUSG00000032060/ENSMUSG00000004460/ENSMUSG00000026849/ENSMUSG00000001289/ENSMUSG00000007739/ENSMUSG00000093904/ENSMUSG00000026864/ENSMUSG00000052033/ENSMUSG00000030007/ENSMUSG00000068039/ENSMUSG00000029198/ENSMUSG00000070436/ENSMUSG00000028410/ENSMUSG00000031197/ENSMUSG00000006412/ENSMUSG00000038086/ENSMUSG00000028851	20
d4	up	GO:0008135	translation factor activity, RNA binding	19/1197	83/22557	5.12E-08	5.26E-06	4.43E-06	ENSMUSG00000055762/ENSMUSG00000028798/ENSMUSG00000021282/ENSMUSG00000053565/ENSMUSG00000071644/ENSMUSG00000078812/ENSMUSG00000000355/ENSMUSG00000033047/ENSMUSG00000059796/ENSMUSG00000040731/ENSMUSG00000074895/ENSMUSG00000070319/ENSMUSG00000022336/ENSMUSG00000031029/ENSMUSG00000018858/ENSMUSG00000035530/ENSMUSG00000025967/ENSMUSG00000027170/ENSMUSG00000035064	19
d4	up	GO:0090079	translation regulator activity, nucleic acid binding	21/1197	101/22557	6.17E-08	5.64E-06	4.75E-06	ENSMUSG00000055762/ENSMUSG00000036781/ENSMUSG00000028798/ENSMUSG00000021282/ENSMUSG00000053565/ENSMUSG00000071644/ENSMUSG00000078812/ENSMUSG00000000355/ENSMUSG00000037058/ENSMUSG00000033047/ENSMUSG00000059796/ENSMUSG00000040731/ENSMUSG00000074895/ENSMUSG00000070319/ENSMUSG00000022336/ENSMUSG00000031029/ENSMUSG00000018858/ENSMUSG00000035530/ENSMUSG00000025967/ENSMUSG00000027170/ENSMUSG00000035064	21
d4	up	GO:0009055	electron transfer activity	17/1197	70/22557	1.02E-07	8.38E-06	7.06E-06	ENSMUSG00000079677/ENSMUSG00000025968/ENSMUSG00000024248/ENSMUSG00000035885/ENSMUSG00000022551/ENSMUSG00000000088/ENSMUSG00000033938/ENSMUSG00000012428/ENSMUSG00000059734/ENSMUSG00000041697/ENSMUSG00000032051/ENSMUSG00000026260/ENSMUSG00000031231/ENSMUSG00000037916/ENSMUSG00000021591/ENSMUSG00000031818/ENSMUSG00000020153	17
d4	up	GO:0045182	translation regulator activity	25/1197	144/22557	1.51E-07	1.13E-05	9.53E-06	ENSMUSG00000008682/ENSMUSG00000055762/ENSMUSG00000036781/ENSMUSG00000028798/ENSMUSG00000021282/ENSMUSG00000053565/ENSMUSG00000071644/ENSMUSG00000025580/ENSMUSG00000078812/ENSMUSG00000045193/ENSMUSG00000030057/ENSMUSG00000000355/ENSMUSG00000037058/ENSMUSG00000033047/ENSMUSG00000059796/ENSMUSG00000040731/ENSMUSG00000074895/ENSMUSG00000070319/ENSMUSG00000022336/ENSMUSG00000031029/ENSMUSG00000018858/…	25
d4	up	GO:0009678	pyrophosphate hydrolysis-driven proton transmembrane transporter activity	10/1197	24/22557	1.69E-07	1.16E-05	9.75E-06	ENSMUSG00000015575/ENSMUSG00000006273/ENSMUSG00000024121/ENSMUSG00000022295/ENSMUSG00000033379/ENSMUSG00000039105/ENSMUSG00000004285/ENSMUSG00000013160/ENSMUSG00000025393/ENSMUSG00000038717	10
d4	up	GO:0019829	ATPase-coupled cation transmembrane transporter activity	14/1197	52/22557	3.45E-07	2.18E-05	1.84E-05	ENSMUSG00000015575/ENSMUSG00000006273/ENSMUSG00000024121/ENSMUSG00000022295/ENSMUSG00000033379/ENSMUSG00000039105/ENSMUSG00000004285/ENSMUSG00000013160/ENSMUSG00000030730/ENSMUSG00000029467/ENSMUSG00000019943/ENSMUSG00000027712/ENSMUSG00000025393/ENSMUSG00000038717	14
d4	up	GO:0015078	proton transmembrane transporter activity	21/1197	112/22557	3.92E-07	2.23E-05	1.88E-05	ENSMUSG00000015575/ENSMUSG00000006057/ENSMUSG00000006273/ENSMUSG00000024121/ENSMUSG00000024248/ENSMUSG00000022295/ENSMUSG00000033379/ENSMUSG00000039105/ENSMUSG00000035885/ENSMUSG00000022551/ENSMUSG00000000088/ENSMUSG00000004285/ENSMUSG00000013160/ENSMUSG00000039463/ENSMUSG00000041697/ENSMUSG00000003072/ENSMUSG00000031231/ENSMUSG00000025781/ENSMUSG00000025393/ENSMUSG00000038717/ENSMUSG00000031818	21
d4	up	GO:0003729	mRNA binding	43/1197	355/22557	4.06E-07	2.23E-05	1.88E-05	ENSMUSG00000093674/ENSMUSG00000030795/ENSMUSG00000021546/ENSMUSG00000028034/ENSMUSG00000022283/ENSMUSG00000037361/ENSMUSG00000012848/ENSMUSG00000036371/ENSMUSG00000058558/ENSMUSG00000001056/ENSMUSG00000068882/ENSMUSG00000025580/ENSMUSG00000045193/ENSMUSG00000030057/ENSMUSG00000029614/ENSMUSG00000037058/ENSMUSG00000032294/ENSMUSG00000022370/ENSMUSG00000034681/ENSMUSG00000004642/ENSMUSG00000098274/…	43
d4	up	GO:0005200	structural constituent of cytoskeleton	16/1197	69/22557	4.77E-07	2.45E-05	2.06E-05	ENSMUSG00000008475/ENSMUSG00000020061/ENSMUSG00000028464/ENSMUSG00000020315/ENSMUSG00000072235/ENSMUSG00000057897/ENSMUSG00000029465/ENSMUSG00000058672/ENSMUSG00000079426/ENSMUSG00000006304/ENSMUSG00000025026/ENSMUSG00000001473/ENSMUSG00000036752/ENSMUSG00000032366/ENSMUSG00000069601/ENSMUSG00000045136	16
d4	up	GO:0031386	protein tag	7/1197	12/22557	7.29E-07	3.52E-05	2.97E-05	ENSMUSG00000090137/ENSMUSG00000020265/ENSMUSG00000010376/ENSMUSG00000008348/ENSMUSG00000084786/ENSMUSG00000019505/ENSMUSG00000020738	7
d4	up	GO:0043022	ribosome binding	16/1197	72/22557	8.82E-07	4.03E-05	3.40E-05	ENSMUSG00000020372/ENSMUSG00000053317/ENSMUSG00000036371/ENSMUSG00000032518/ENSMUSG00000021917/ENSMUSG00000053565/ENSMUSG00000026740/ENSMUSG00000078812/ENSMUSG00000025971/ENSMUSG00000026864/ENSMUSG00000020415/ENSMUSG00000025920/ENSMUSG00000078974/ENSMUSG00000031388/ENSMUSG00000014504/ENSMUSG00000027642	16
d4	up	GO:0015453	oxidoreduction-driven active transmembrane transporter activity	13/1197	49/22557	1.09E-06	4.71E-05	3.97E-05	ENSMUSG00000025968/ENSMUSG00000024248/ENSMUSG00000035885/ENSMUSG00000022551/ENSMUSG00000000088/ENSMUSG00000033938/ENSMUSG00000059734/ENSMUSG00000041697/ENSMUSG00000026260/ENSMUSG00000031231/ENSMUSG00000037916/ENSMUSG00000031818/ENSMUSG00000020153	13
d4	up	GO:0004298	threonine-type endopeptidase activity	7/1197	14/22557	2.87E-06	0.00011551	9.73E-05	ENSMUSG00000032301/ENSMUSG00000014769/ENSMUSG00000028837/ENSMUSG00000069744/ENSMUSG00000018286/ENSMUSG00000026750/ENSMUSG00000022193	7
d4	up	GO:0003779	actin binding	48/1197	447/22557	2.95E-06	0.00011551	9.73E-05	ENSMUSG00000029761/ENSMUSG00000018340/ENSMUSG00000028116/ENSMUSG00000008475/ENSMUSG00000056201/ENSMUSG00000009687/ENSMUSG00000061723/ENSMUSG00000049134/ENSMUSG00000028464/ENSMUSG00000053931/ENSMUSG00000020315/ENSMUSG00000030770/ENSMUSG00000061086/ENSMUSG00000029465/ENSMUSG00000079426/ENSMUSG00000026755/ENSMUSG00000015804/ENSMUSG00000006304/ENSMUSG00000052727/ENSMUSG00000031636/ENSMUSG00000031799/…	48
d4	up	GO:0003743	translation initiation factor activity	13/1197	54/22557	3.58E-06	0.000133945	0.000112865	ENSMUSG00000028798/ENSMUSG00000021282/ENSMUSG00000053565/ENSMUSG00000000355/ENSMUSG00000033047/ENSMUSG00000059796/ENSMUSG00000040731/ENSMUSG00000074895/ENSMUSG00000070319/ENSMUSG00000022336/ENSMUSG00000031029/ENSMUSG00000035530/ENSMUSG00000027170	13
d4	up	GO:1990948	ubiquitin ligase inhibitor activity	6/1197	10/22557	3.85E-06	0.000137632	0.000115971	ENSMUSG00000058558/ENSMUSG00000071415/ENSMUSG00000063457/ENSMUSG00000028234/ENSMUSG00000061477/ENSMUSG00000059291	6
d4	up	GO:0050840	extracellular matrix binding	13/1197	57/22557	6.83E-06	0.000233872	0.000197064	ENSMUSG00000064080/ENSMUSG00000019929/ENSMUSG00000018593/ENSMUSG00000029675/ENSMUSG00000032518/ENSMUSG00000028195/ENSMUSG00000028776/ENSMUSG00000052316/ENSMUSG00000031375/ENSMUSG00000005397/ENSMUSG00000038463/ENSMUSG00000045930/ENSMUSG00000029309	13
d4	up	GO:0055105	ubiquitin-protein transferase inhibitor activity	6/1197	11/22557	8.09E-06	0.000256084	0.000215781	ENSMUSG00000058558/ENSMUSG00000071415/ENSMUSG00000063457/ENSMUSG00000028234/ENSMUSG00000061477/ENSMUSG00000059291	6
d4	up	GO:0042625	ATPase-coupled ion transmembrane transporter activity	7/1197	16/22557	8.72E-06	0.000256084	0.000215781	ENSMUSG00000015575/ENSMUSG00000006273/ENSMUSG00000022295/ENSMUSG00000039105/ENSMUSG00000004285/ENSMUSG00000013160/ENSMUSG00000025393	7
d4	up	GO:0044769	ATPase activity, coupled to transmembrane movement of ions, rotational mechanism	7/1197	16/22557	8.72E-06	0.000256084	0.000215781	ENSMUSG00000015575/ENSMUSG00000006273/ENSMUSG00000022295/ENSMUSG00000039105/ENSMUSG00000004285/ENSMUSG00000013160/ENSMUSG00000025393	7
d4	up	GO:0046961	proton-transporting ATPase activity, rotational mechanism	7/1197	16/22557	8.72E-06	0.000256084	0.000215781	ENSMUSG00000015575/ENSMUSG00000006273/ENSMUSG00000022295/ENSMUSG00000039105/ENSMUSG00000004285/ENSMUSG00000013160/ENSMUSG00000025393	7
d4	up	GO:0008320	protein transmembrane transporter activity	7/1197	17/22557	1.41E-05	0.000401054	0.000337935	ENSMUSG00000021248/ENSMUSG00000031158/ENSMUSG00000022427/ENSMUSG00000013701/ENSMUSG00000093904/ENSMUSG00000078974/ENSMUSG00000002984	7
d4	up	GO:0015036	disulfide oxidoreductase activity	11/1197	45/22557	1.72E-05	0.000470629	0.00039656	ENSMUSG00000033684/ENSMUSG00000024583/ENSMUSG00000025130/ENSMUSG00000020803/ENSMUSG00000028367/ENSMUSG00000025068/ENSMUSG00000031068/ENSMUSG00000020571/ENSMUSG00000005354/ENSMUSG00000021591/ENSMUSG00000031584	11
d4	up	GO:0051015	actin filament binding	28/1197	222/22557	1.96E-05	0.000518658	0.00043703	ENSMUSG00000018340/ENSMUSG00000008475/ENSMUSG00000056201/ENSMUSG00000049134/ENSMUSG00000028464/ENSMUSG00000020315/ENSMUSG00000061086/ENSMUSG00000029465/ENSMUSG00000079426/ENSMUSG00000026755/ENSMUSG00000006304/ENSMUSG00000031799/ENSMUSG00000038775/ENSMUSG00000025026/ENSMUSG00000037139/ENSMUSG00000026950/ENSMUSG00000032085/ENSMUSG00000029581/ENSMUSG00000032366/ENSMUSG00000020900/ENSMUSG00000005417/…	28
d4	up	GO:0015035	protein-disulfide reductase activity	10/1197	38/22557	2.06E-05	0.000529588	0.00044624	ENSMUSG00000033684/ENSMUSG00000024583/ENSMUSG00000025130/ENSMUSG00000020803/ENSMUSG00000028367/ENSMUSG00000031068/ENSMUSG00000020571/ENSMUSG00000005354/ENSMUSG00000021591/ENSMUSG00000031584	10
d4	up	GO:0070003	threonine-type peptidase activity	7/1197	19/22557	3.34E-05	0.000831404	0.000700555	ENSMUSG00000032301/ENSMUSG00000014769/ENSMUSG00000028837/ENSMUSG00000069744/ENSMUSG00000018286/ENSMUSG00000026750/ENSMUSG00000022193	7
d4	up	GO:0042626	ATPase-coupled transmembrane transporter activity	17/1197	105/22557	3.67E-05	0.00088637	0.000746871	ENSMUSG00000015575/ENSMUSG00000006273/ENSMUSG00000024121/ENSMUSG00000022295/ENSMUSG00000033379/ENSMUSG00000039105/ENSMUSG00000004285/ENSMUSG00000093904/ENSMUSG00000013160/ENSMUSG00000030730/ENSMUSG00000029467/ENSMUSG00000078974/ENSMUSG00000021114/ENSMUSG00000019943/ENSMUSG00000027712/ENSMUSG00000025393/ENSMUSG00000038717	17
d4	up	GO:0048027	mRNA 5'-UTR binding	8/1197	28/22557	7.36E-05	0.001728437	0.001456411	ENSMUSG00000093674/ENSMUSG00000058558/ENSMUSG00000020900/ENSMUSG00000061477/ENSMUSG00000042354/ENSMUSG00000090862/ENSMUSG00000005846/ENSMUSG00000028081	8
d4	up	GO:0050750	low-density lipoprotein particle receptor binding	8/1197	29/22557	9.69E-05	0.002213177	0.001864861	ENSMUSG00000022150/ENSMUSG00000039361/ENSMUSG00000051355/ENSMUSG00000038503/ENSMUSG00000029103/ENSMUSG00000022841/ENSMUSG00000047126/ENSMUSG00000028410	8
d4	up	GO:0005525	GTP binding	37/1197	362/22557	0.00010991	0.002441782	0.002057488	ENSMUSG00000018340/ENSMUSG00000021282/ENSMUSG00000034789/ENSMUSG00000028057/ENSMUSG00000072235/ENSMUSG00000058672/ENSMUSG00000060904/ENSMUSG00000001833/ENSMUSG00000001473/ENSMUSG00000064262/ENSMUSG00000004771/ENSMUSG00000036752/ENSMUSG00000021877/ENSMUSG00000053291/ENSMUSG00000029430/ENSMUSG00000019917/ENSMUSG00000024870/ENSMUSG00000079477/ENSMUSG00000048076/ENSMUSG00000020088/ENSMUSG00000002233/…	37
d4	up	GO:0016209	antioxidant activity	14/1197	84/22557	0.00012674	0.002741582	0.002310105	ENSMUSG00000025289/ENSMUSG00000021760/ENSMUSG00000024953/ENSMUSG00000026701/ENSMUSG00000028597/ENSMUSG00000024583/ENSMUSG00000020803/ENSMUSG00000037072/ENSMUSG00000025068/ENSMUSG00000073940/ENSMUSG00000006818/ENSMUSG00000031584/ENSMUSG00000052305/ENSMUSG00000021482	14
d4	up	GO:0022884	macromolecule transmembrane transporter activity	7/1197	23/22557	0.000134686	0.002767791	0.002332189	ENSMUSG00000021248/ENSMUSG00000031158/ENSMUSG00000022427/ENSMUSG00000013701/ENSMUSG00000093904/ENSMUSG00000078974/ENSMUSG00000002984	7
d4	up	GO:0140318	protein transporter activity	7/1197	23/22557	0.000134686	0.002767791	0.002332189	ENSMUSG00000021248/ENSMUSG00000031158/ENSMUSG00000022427/ENSMUSG00000013701/ENSMUSG00000093904/ENSMUSG00000078974/ENSMUSG00000002984	7
d4	up	GO:0055106	ubiquitin-protein transferase regulator activity	7/1197	24/22557	0.000181474	0.003638334	0.003065724	ENSMUSG00000058558/ENSMUSG00000071415/ENSMUSG00000063457/ENSMUSG00000038965/ENSMUSG00000028234/ENSMUSG00000061477/ENSMUSG00000059291	7
d4	up	GO:0019001	guanyl nucleotide binding	38/1197	386/22557	0.00019363	0.003701494	0.003118944	ENSMUSG00000018340/ENSMUSG00000021282/ENSMUSG00000034789/ENSMUSG00000028057/ENSMUSG00000072235/ENSMUSG00000058672/ENSMUSG00000060904/ENSMUSG00000001833/ENSMUSG00000001473/ENSMUSG00000064262/ENSMUSG00000004771/ENSMUSG00000036752/ENSMUSG00000021877/ENSMUSG00000053291/ENSMUSG00000029430/ENSMUSG00000019917/ENSMUSG00000024870/ENSMUSG00000079477/ENSMUSG00000048076/ENSMUSG00000020088/ENSMUSG00000002233/…	38
d4	up	GO:0032561	guanyl ribonucleotide binding	38/1197	386/22557	0.00019363	0.003701494	0.003118944	ENSMUSG00000018340/ENSMUSG00000021282/ENSMUSG00000034789/ENSMUSG00000028057/ENSMUSG00000072235/ENSMUSG00000058672/ENSMUSG00000060904/ENSMUSG00000001833/ENSMUSG00000001473/ENSMUSG00000064262/ENSMUSG00000004771/ENSMUSG00000036752/ENSMUSG00000021877/ENSMUSG00000053291/ENSMUSG00000029430/ENSMUSG00000019917/ENSMUSG00000024870/ENSMUSG00000079477/ENSMUSG00000048076/ENSMUSG00000020088/ENSMUSG00000002233/…	38
d4	up	GO:0016667	oxidoreductase activity, acting on a sulfur group of donors	11/1197	58/22557	0.00020462	0.003822673	0.003221051	ENSMUSG00000033684/ENSMUSG00000024583/ENSMUSG00000025130/ENSMUSG00000020803/ENSMUSG00000028367/ENSMUSG00000025068/ENSMUSG00000031068/ENSMUSG00000020571/ENSMUSG00000005354/ENSMUSG00000021591/ENSMUSG00000031584	11
d4	up	GO:0022804	active transmembrane transporter activity	39/1197	403/22557	0.000228242	0.004169216	0.003513054	ENSMUSG00000015575/ENSMUSG00000025968/ENSMUSG00000006273/ENSMUSG00000024121/ENSMUSG00000024248/ENSMUSG00000022295/ENSMUSG00000033379/ENSMUSG00000006576/ENSMUSG00000039105/ENSMUSG00000035885/ENSMUSG00000022551/ENSMUSG00000000088/ENSMUSG00000004285/ENSMUSG00000033938/ENSMUSG00000059734/ENSMUSG00000022094/ENSMUSG00000093904/ENSMUSG00000029321/ENSMUSG00000013160/ENSMUSG00000039463/ENSMUSG00000041697/…	39
d4	up	GO:0004129	cytochrome-c oxidase activity	6/1197	18/22557	0.000235662	0.004211186	0.003548419	ENSMUSG00000024248/ENSMUSG00000035885/ENSMUSG00000000088/ENSMUSG00000041697/ENSMUSG00000031231/ENSMUSG00000031818	6
d4	up	GO:0048407	platelet-derived growth factor binding	5/1197	12/22557	0.00024152	0.004224028	0.00355924	ENSMUSG00000029661/ENSMUSG00000001119/ENSMUSG00000026837/ENSMUSG00000001506/ENSMUSG00000031502	5
d4	up	GO:0070325	lipoprotein particle receptor binding	8/1197	33/22557	0.000259485	0.004374856	0.00368633	ENSMUSG00000022150/ENSMUSG00000039361/ENSMUSG00000051355/ENSMUSG00000038503/ENSMUSG00000029103/ENSMUSG00000022841/ENSMUSG00000047126/ENSMUSG00000028410	8
d4	up	GO:0047485	protein N-terminus binding	18/1197	134/22557	0.000260788	0.004374856	0.00368633	ENSMUSG00000019929/ENSMUSG00000057113/ENSMUSG00000025371/ENSMUSG00000078812/ENSMUSG00000028249/ENSMUSG00000024218/ENSMUSG00000005069/ENSMUSG00000028273/ENSMUSG00000032366/ENSMUSG00000078656/ENSMUSG00000022336/ENSMUSG00000027835/ENSMUSG00000021591/ENSMUSG00000020733/ENSMUSG00000021103/ENSMUSG00000032118/ENSMUSG00000076432/ENSMUSG00000027245	18
d4	up	GO:0051787	misfolded protein binding	7/1197	26/22557	0.000314208	0.005165574	0.004352603	ENSMUSG00000022365/ENSMUSG00000039615/ENSMUSG00000004460/ENSMUSG00000026849/ENSMUSG00000026864/ENSMUSG00000002064/ENSMUSG00000018442	7
d4	up	GO:0016675	oxidoreductase activity, acting on a heme group of donors	6/1197	19/22557	0.000329025	0.005303105	0.004468489	ENSMUSG00000024248/ENSMUSG00000035885/ENSMUSG00000000088/ENSMUSG00000041697/ENSMUSG00000031231/ENSMUSG00000031818	6
d4	up	GO:0008097	5S rRNA binding	5/1197	13/22557	0.000375342	0.005843051	0.004923457	ENSMUSG00000058558/ENSMUSG00000043716/ENSMUSG00000057388/ENSMUSG00000059291/ENSMUSG00000060036	5
d4	up	GO:1902936	phosphatidylinositol bisphosphate binding	16/1197	115/22557	0.000376742	0.005843051	0.004923457	ENSMUSG00000056201/ENSMUSG00000022150/ENSMUSG00000019804/ENSMUSG00000028249/ENSMUSG00000041801/ENSMUSG00000038775/ENSMUSG00000039361/ENSMUSG00000041895/ENSMUSG00000051355/ENSMUSG00000018293/ENSMUSG00000023277/ENSMUSG00000052374/ENSMUSG00000020709/ENSMUSG00000022451/ENSMUSG00000018417/ENSMUSG00000025173	16
d4	up	GO:0044389	ubiquitin-like protein ligase binding	33/1197	332/22557	0.000417657	0.006357662	0.005357077	ENSMUSG00000060073/ENSMUSG00000090137/ENSMUSG00000020265/ENSMUSG00000010376/ENSMUSG00000058558/ENSMUSG00000032010/ENSMUSG00000022365/ENSMUSG00000071415/ENSMUSG00000018567/ENSMUSG00000024121/ENSMUSG00000031812/ENSMUSG00000008348/ENSMUSG00000026701/ENSMUSG00000039615/ENSMUSG00000026229/ENSMUSG00000031950/ENSMUSG00000055839/ENSMUSG00000038965/ENSMUSG00000019505/ENSMUSG00000019188/ENSMUSG00000026864/…	33
d4	up	GO:0008137	NADH dehydrogenase (ubiquinone) activity	6/1197	21/22557	0.000600593	0.00897613	0.007563444	ENSMUSG00000025968/ENSMUSG00000033938/ENSMUSG00000059734/ENSMUSG00000026260/ENSMUSG00000037916/ENSMUSG00000020153	6
d4	up	GO:0031625	ubiquitin protein ligase binding	31/1197	315/22557	0.000726034	0.010657136	0.008979889	ENSMUSG00000060073/ENSMUSG00000090137/ENSMUSG00000010376/ENSMUSG00000058558/ENSMUSG00000032010/ENSMUSG00000022365/ENSMUSG00000071415/ENSMUSG00000018567/ENSMUSG00000024121/ENSMUSG00000031812/ENSMUSG00000008348/ENSMUSG00000026701/ENSMUSG00000039615/ENSMUSG00000026229/ENSMUSG00000031950/ENSMUSG00000055839/ENSMUSG00000038965/ENSMUSG00000019505/ENSMUSG00000019188/ENSMUSG00000026864/ENSMUSG00000016308/…	31
d4	up	GO:0050136	NADH dehydrogenase (quinone) activity	6/1197	22/22557	0.000788999	0.011061786	0.009320855	ENSMUSG00000025968/ENSMUSG00000033938/ENSMUSG00000059734/ENSMUSG00000026260/ENSMUSG00000037916/ENSMUSG00000020153	6
d4	up	GO:0032977	membrane insertase activity	5/1197	15/22557	0.000801177	0.011061786	0.009320855	ENSMUSG00000027076/ENSMUSG00000022217/ENSMUSG00000055943/ENSMUSG00000031819/ENSMUSG00000027131	5
d4	up	GO:0015662	P-type ion transporter activity	7/1197	30/22557	0.00080743	0.011061786	0.009320855	ENSMUSG00000024121/ENSMUSG00000033379/ENSMUSG00000030730/ENSMUSG00000029467/ENSMUSG00000019943/ENSMUSG00000027712/ENSMUSG00000038717	7
d4	up	GO:0140358	P-type transmembrane transporter activity	7/1197	30/22557	0.00080743	0.011061786	0.009320855	ENSMUSG00000024121/ENSMUSG00000033379/ENSMUSG00000030730/ENSMUSG00000029467/ENSMUSG00000019943/ENSMUSG00000027712/ENSMUSG00000038717	7
d4	up	GO:0051117	ATPase binding	14/1197	101/22557	0.000887424	0.011958398	0.010076355	ENSMUSG00000021546/ENSMUSG00000052293/ENSMUSG00000036570/ENSMUSG00000022365/ENSMUSG00000078941/ENSMUSG00000018585/ENSMUSG00000006304/ENSMUSG00000039105/ENSMUSG00000025956/ENSMUSG00000008859/ENSMUSG00000063480/ENSMUSG00000071655/ENSMUSG00000029198/ENSMUSG00000054428	14
d4	up	GO:0005092	GDP-dissociation inhibitor activity	5/1197	16/22557	0.001114705	0.014544241	0.012255232	ENSMUSG00000021218/ENSMUSG00000021282/ENSMUSG00000005732/ENSMUSG00000025132/ENSMUSG00000030220	5
d4	up	GO:0050145	nucleoside monophosphate kinase activity	5/1197	16/22557	0.001114705	0.014544241	0.012255232	ENSMUSG00000078941/ENSMUSG00000028792/ENSMUSG00000026281/ENSMUSG00000028719/ENSMUSG00000020444	5
d4	up	GO:0044183	protein folding chaperone	8/1197	41/22557	0.00122514	0.015735392	0.013258916	ENSMUSG00000026078/ENSMUSG00000001416/ENSMUSG00000026849/ENSMUSG00000007739/ENSMUSG00000026864/ENSMUSG00000030007/ENSMUSG00000068039/ENSMUSG00000006412	8
d4	up	GO:0070990	snRNP binding	4/1197	10/22557	0.00128015	0.016188974	0.013641112	ENSMUSG00000024217/ENSMUSG00000027404/ENSMUSG00000030224/ENSMUSG00000040824	4
d4	up	GO:0061650	ubiquitin-like protein conjugating enzyme activity	8/1197	42/22557	0.001444021	0.017984623	0.015154158	ENSMUSG00000062963/ENSMUSG00000015120/ENSMUSG00000038965/ENSMUSG00000078578/ENSMUSG00000016308/ENSMUSG00000091896/ENSMUSG00000020307/ENSMUSG00000021774	8
d4	up	GO:0140597	protein carrier chaperone	5/1197	17/22557	0.001510635	0.018533458	0.015616616	ENSMUSG00000027076/ENSMUSG00000022217/ENSMUSG00000055943/ENSMUSG00000031819/ENSMUSG00000027131	5
d4	up	GO:0003954	NADH dehydrogenase activity	6/1197	25/22557	0.001633796	0.019463478	0.016400267	ENSMUSG00000025968/ENSMUSG00000033938/ENSMUSG00000059734/ENSMUSG00000026260/ENSMUSG00000037916/ENSMUSG00000020153	6
d4	up	GO:0003955	NAD(P)H dehydrogenase (quinone) activity	6/1197	25/22557	0.001633796	0.019463478	0.016400267	ENSMUSG00000025968/ENSMUSG00000033938/ENSMUSG00000059734/ENSMUSG00000026260/ENSMUSG00000037916/ENSMUSG00000020153	6
d4	up	GO:0003713	transcription coactivator activity	26/1197	262/22557	0.001662303	0.019520185	0.016448049	ENSMUSG00000030795/ENSMUSG00000057113/ENSMUSG00000038722/ENSMUSG00000052293/ENSMUSG00000024803/ENSMUSG00000078941/ENSMUSG00000022255/ENSMUSG00000025151/ENSMUSG00000049800/ENSMUSG00000024218/ENSMUSG00000022205/ENSMUSG00000055839/ENSMUSG00000038965/ENSMUSG00000015092/ENSMUSG00000030801/ENSMUSG00000065954/ENSMUSG00000007721/ENSMUSG00000038622/ENSMUSG00000006050/ENSMUSG00000025917/ENSMUSG00000052374/…	26
d4	up	GO:0005388	P-type calcium transporter activity	4/1197	11/22557	0.001927479	0.021703938	0.018288118	ENSMUSG00000030730/ENSMUSG00000029467/ENSMUSG00000019943/ENSMUSG00000027712	4
d4	up	GO:0008174	mRNA methyltransferase activity	4/1197	11/22557	0.001927479	0.021703938	0.018288118	ENSMUSG00000009535/ENSMUSG00000010554/ENSMUSG00000028114/ENSMUSG00000039849	4
d4	up	GO:0047134	protein-disulfide reductase (NAD(P)) activity	4/1197	11/22557	0.001927479	0.021703938	0.018288118	ENSMUSG00000024583/ENSMUSG00000020803/ENSMUSG00000028367/ENSMUSG00000031584	4
d4	up	GO:0022853	active ion transmembrane transporter activity	25/1197	252/22557	0.002027591	0.022522701	0.018978022	ENSMUSG00000015575/ENSMUSG00000006273/ENSMUSG00000024121/ENSMUSG00000024248/ENSMUSG00000022295/ENSMUSG00000033379/ENSMUSG00000006576/ENSMUSG00000039105/ENSMUSG00000035885/ENSMUSG00000022551/ENSMUSG00000000088/ENSMUSG00000004285/ENSMUSG00000022094/ENSMUSG00000029321/ENSMUSG00000013160/ENSMUSG00000039463/ENSMUSG00000041697/ENSMUSG00000030730/ENSMUSG00000031231/ENSMUSG00000029467/ENSMUSG00000019943/…	25
d4	up	GO:0003755	peptidyl-prolyl cis-trans isomerase activity	7/1197	35/22557	0.002115967	0.023191002	0.019541144	ENSMUSG00000024538/ENSMUSG00000001555/ENSMUSG00000002732/ENSMUSG00000003355/ENSMUSG00000024007/ENSMUSG00000029781/ENSMUSG00000032171	7
d4	up	GO:0016651	oxidoreductase activity, acting on NAD(P)H	11/1197	77/22557	0.002397926	0.025935464	0.021853675	ENSMUSG00000032872/ENSMUSG00000025968/ENSMUSG00000028692/ENSMUSG00000025453/ENSMUSG00000033938/ENSMUSG00000022210/ENSMUSG00000059734/ENSMUSG00000026260/ENSMUSG00000037916/ENSMUSG00000020153/ENSMUSG00000018042	11
d4	up	GO:0017025	TBP-class protein binding	6/1197	27/22557	0.002493896	0.026623149	0.022433131	ENSMUSG00000024218/ENSMUSG00000033543/ENSMUSG00000020708/ENSMUSG00000028271/ENSMUSG00000042079/ENSMUSG00000028899	6
d4	up	GO:0004601	peroxidase activity	9/1197	56/22557	0.002576445	0.027151765	0.022878552	ENSMUSG00000025289/ENSMUSG00000021760/ENSMUSG00000024953/ENSMUSG00000026701/ENSMUSG00000028597/ENSMUSG00000020803/ENSMUSG00000037072/ENSMUSG00000073940/ENSMUSG00000052305	9
d4	up	GO:0016668	oxidoreductase activity, acting on a sulfur group of donors, NAD(P) as acceptor	4/1197	12/22557	0.002770458	0.02811502	0.023690207	ENSMUSG00000024583/ENSMUSG00000020803/ENSMUSG00000028367/ENSMUSG00000031584	4
d4	up	GO:0031432	titin binding	4/1197	12/22557	0.002770458	0.02811502	0.023690207	ENSMUSG00000053819/ENSMUSG00000024803/ENSMUSG00000025172/ENSMUSG00000052374	4
d4	up	GO:0061575	cyclin-dependent protein serine/threonine kinase activator activity	4/1197	12/22557	0.002770458	0.02811502	0.023690207	ENSMUSG00000028044/ENSMUSG00000062248/ENSMUSG00000026349/ENSMUSG00000021103	4
d4	up	GO:0005546	phosphatidylinositol-4,5-bisphosphate binding	12/1197	90/22557	0.002812596	0.028194561	0.02375723	ENSMUSG00000022150/ENSMUSG00000028249/ENSMUSG00000041801/ENSMUSG00000038775/ENSMUSG00000039361/ENSMUSG00000051355/ENSMUSG00000018293/ENSMUSG00000023277/ENSMUSG00000052374/ENSMUSG00000020709/ENSMUSG00000022451/ENSMUSG00000018417	12
d4	up	GO:0003925	G protein activity	7/1197	38/22557	0.003458075	0.034247446	0.028857497	ENSMUSG00000028057/ENSMUSG00000004771/ENSMUSG00000053291/ENSMUSG00000024870/ENSMUSG00000079477/ENSMUSG00000008859/ENSMUSG00000052681	7
d4	up	GO:0016684	oxidoreductase activity, acting on peroxide as acceptor	9/1197	59/22557	0.003708781	0.036293071	0.030581176	ENSMUSG00000025289/ENSMUSG00000021760/ENSMUSG00000024953/ENSMUSG00000026701/ENSMUSG00000028597/ENSMUSG00000020803/ENSMUSG00000037072/ENSMUSG00000073940/ENSMUSG00000052305	9
d4	up	GO:0051020	GTPase binding	29/1197	322/22557	0.003948978	0.038188941	0.03217867	ENSMUSG00000021218/ENSMUSG00000020315/ENSMUSG00000063524/ENSMUSG00000066406/ENSMUSG00000033940/ENSMUSG00000005069/ENSMUSG00000001105/ENSMUSG00000039361/ENSMUSG00000040472/ENSMUSG00000028478/ENSMUSG00000061207/ENSMUSG00000034850/ENSMUSG00000017716/ENSMUSG00000000131/ENSMUSG00000030842/ENSMUSG00000079477/ENSMUSG00000000531/ENSMUSG00000021589/ENSMUSG00000057375/ENSMUSG00000029414/ENSMUSG00000044562/…	29
d4	up	GO:0016859	cis-trans isomerase activity	7/1197	39/22557	0.004024961	0.038471134	0.032416451	ENSMUSG00000024538/ENSMUSG00000001555/ENSMUSG00000002732/ENSMUSG00000003355/ENSMUSG00000024007/ENSMUSG00000029781/ENSMUSG00000032171	7
d4	up	GO:0140104	molecular carrier activity	10/1197	71/22557	0.004126223	0.038882626	0.032763181	ENSMUSG00000018585/ENSMUSG00000027076/ENSMUSG00000022217/ENSMUSG00000000131/ENSMUSG00000073940/ENSMUSG00000055943/ENSMUSG00000031819/ENSMUSG00000027131/ENSMUSG00000008450/ENSMUSG00000052305	10
d4	up	GO:0008307	structural constituent of muscle	5/1197	21/22557	0.004162617	0.038882626	0.032763181	ENSMUSG00000090841/ENSMUSG00000020186/ENSMUSG00000031636/ENSMUSG00000061816/ENSMUSG00000026421	5
d4	up	GO:0001098	basal transcription machinery binding	9/1197	61/22557	0.004657881	0.041631715	0.035079612	ENSMUSG00000020485/ENSMUSG00000033543/ENSMUSG00000015092/ENSMUSG00000026603/ENSMUSG00000053477/ENSMUSG00000013822/ENSMUSG00000028271/ENSMUSG00000021807/ENSMUSG00000039849	9
d4	up	GO:0001099	basal RNA polymerase II transcription machinery binding	9/1197	61/22557	0.004657881	0.041631715	0.035079612	ENSMUSG00000020485/ENSMUSG00000033543/ENSMUSG00000015092/ENSMUSG00000026603/ENSMUSG00000053477/ENSMUSG00000013822/ENSMUSG00000028271/ENSMUSG00000021807/ENSMUSG00000039849	9
d4	up	GO:0016655	oxidoreductase activity, acting on NAD(P)H, quinone or similar compound as acceptor	7/1197	40/22557	0.004659511	0.041631715	0.035079612	ENSMUSG00000025968/ENSMUSG00000033938/ENSMUSG00000022210/ENSMUSG00000059734/ENSMUSG00000026260/ENSMUSG00000037916/ENSMUSG00000020153	7
d4	up	GO:0042805	actinin binding	7/1197	40/22557	0.004659511	0.041631715	0.035079612	ENSMUSG00000021546/ENSMUSG00000049134/ENSMUSG00000020186/ENSMUSG00000031636/ENSMUSG00000021493/ENSMUSG00000028273/ENSMUSG00000026421	7
d4	up	GO:0051087	chaperone binding	13/1197	108/22557	0.004727004	0.041780613	0.035205075	ENSMUSG00000029616/ENSMUSG00000024309/ENSMUSG00000026740/ENSMUSG00000021037/ENSMUSG00000039615/ENSMUSG00000025858/ENSMUSG00000003031/ENSMUSG00000017716/ENSMUSG00000027076/ENSMUSG00000075467/ENSMUSG00000029198/ENSMUSG00000028410/ENSMUSG00000003617	13
d4	up	GO:0002020	protease binding	19/1197	186/22557	0.004821183	0.042159705	0.035524505	ENSMUSG00000029661/ENSMUSG00000022365/ENSMUSG00000046318/ENSMUSG00000008348/ENSMUSG00000022684/ENSMUSG00000020087/ENSMUSG00000001506/ENSMUSG00000021585/ENSMUSG00000025887/ENSMUSG00000047126/ENSMUSG00000071561/ENSMUSG00000044594/ENSMUSG00000022902/ENSMUSG00000060147/ENSMUSG00000018442/ENSMUSG00000071562/ENSMUSG00000094733/ENSMUSG00000020153/ENSMUSG00000003813	19
d4	up	GO:0051371	muscle alpha-actinin binding	4/1197	14/22557	0.005145568	0.044522701	0.037515607	ENSMUSG00000049134/ENSMUSG00000031636/ENSMUSG00000021493/ENSMUSG00000028273	4
d4	up	GO:1901981	phosphatidylinositol phosphate binding	19/1197	188/22557	0.005407164	0.046298843	0.039012215	ENSMUSG00000056201/ENSMUSG00000057113/ENSMUSG00000022150/ENSMUSG00000019804/ENSMUSG00000028249/ENSMUSG00000041801/ENSMUSG00000038775/ENSMUSG00000039361/ENSMUSG00000041895/ENSMUSG00000051355/ENSMUSG00000018001/ENSMUSG00000018293/ENSMUSG00000074170/ENSMUSG00000023277/ENSMUSG00000052374/ENSMUSG00000020709/ENSMUSG00000022451/ENSMUSG00000018417/ENSMUSG00000025173	19
d4	down	GO:0003729	mRNA binding	25/604	355/22557	1.22E-05	0.00528924	0.005035294	ENSMUSG00000039218/ENSMUSG00000063511/ENSMUSG00000031586/ENSMUSG00000033760/ENSMUSG00000020863/ENSMUSG00000010608/ENSMUSG00000027810/ENSMUSG00000072437/ENSMUSG00000038374/ENSMUSG00000033581/ENSMUSG00000029814/ENSMUSG00000059208/ENSMUSG00000037475/ENSMUSG00000020741/ENSMUSG00000005610/ENSMUSG00000039630/ENSMUSG00000071337/ENSMUSG00000096370/ENSMUSG00000029823/ENSMUSG00000015165/ENSMUSG00000028134/…	25
d4	down	GO:0016503	pheromone receptor activity	12/604	101/22557	1.66E-05	0.00528924	0.005035294	ENSMUSG00000067951/ENSMUSG00000115744/ENSMUSG00000117148/ENSMUSG00000061653/ENSMUSG00000042848/ENSMUSG00000115267/ENSMUSG00000091382/ENSMUSG00000070815/ENSMUSG00000054142/ENSMUSG00000069294/ENSMUSG00000048697/ENSMUSG00000101578	12
d4	down	GO:0005550	pheromone binding	11/604	93/22557	3.87E-05	0.008232633	0.007837369	ENSMUSG00000067951/ENSMUSG00000115744/ENSMUSG00000117148/ENSMUSG00000042848/ENSMUSG00000115267/ENSMUSG00000091382/ENSMUSG00000070815/ENSMUSG00000054142/ENSMUSG00000069294/ENSMUSG00000048697/ENSMUSG00000101578	11
d4	down	GO:0034452	dynactin binding	4/604	10/22557	9.40E-05	0.011993656	0.011417818	ENSMUSG00000037234/ENSMUSG00000003452/ENSMUSG00000029104/ENSMUSG00000025235	4
d4	down	GO:0070016	armadillo repeat domain binding	4/604	10/22557	9.40E-05	0.011993656	0.011417818	ENSMUSG00000024985/ENSMUSG00000024077/ENSMUSG00000036550/ENSMUSG00000053754	4
d4	down	GO:0008017	microtubule binding	18/604	268/22557	0.000351478	0.037373804	0.035579418	ENSMUSG00000037234/ENSMUSG00000033392/ENSMUSG00000040265/ENSMUSG00000036306/ENSMUSG00000026915/ENSMUSG00000027469/ENSMUSG00000028649/ENSMUSG00000051166/ENSMUSG00000066306/ENSMUSG00000017421/ENSMUSG00000025104/ENSMUSG00000027115/ENSMUSG00000035121/ENSMUSG00000033671/ENSMUSG00000020212/ENSMUSG00000026131/ENSMUSG00000035439/ENSMUSG00000022629	18
